# PARKINSON’S DISEASE-ASSOCIATED *PINK1* LOSS DISRUPTS ENSHEATHING GLIA AND CAUSES DOPAMINERGIC NEURON SYNAPSE LOSS

**DOI:** 10.1101/2024.12.06.627235

**Authors:** Lorenzo Ghezzi, Sabine Kuenen, Ulrike Pech, Nils Schoovaerts, Ayse Kilic, Suresh Poovathingal, Kristofer Davie, Jochen Lamote, Roman Praschberger, Patrik Verstreken

## Abstract

Parkinson’s disease (PD) is commonly associated with the loss of dopaminergic neurons in the *substantia nigra*, but many other cell types are affected even before neuron loss occurs. Recent studies have linked oligodendrocytes to early stages of PD, though their precise role is still unclear. *PINK1* is mutated in familial PD, and through unbiased single-cell sequencing of the entire brain of *Drosophila Pink1* models, we observed significant gene deregulation in ensheathing glia (EG); cells that share functional similarities with oligodendrocytes. We found that the loss of *Pink1* leads to abnormalities in EG, similar to the reactive response of EG seen upon nerve injury. Using cell-type-specific transcriptomics, we identified deregulated genes in EG as potential functional modifiers. Specifically downregulating two trafficking factors in EG, *Vps35* and *Vps13*, also mutated in PD, was sufficient to rescue neuronal function and protect against dopaminergic synapse loss. Our findings demonstrate that *Pink1* loss in neurons triggers an injury-like response in EG, and that *Pink1* loss in EG in turn disrupts neuronal function. Vesicle trafficking components, which may regulate membrane interactions between organelles in EG, seem to play a role in maintaining neuronal health and ultimately preventing dopaminergic synapse loss. Our work highlights the essential role of glial support cells in the pathogenesis of PD and identifies vesicle trafficking within these cells in disease progression.
