## Supplementary Table 1 for "PARKINSON’S DISEASE-ASSOCIATED *PINK1* LOSS DISRUPTS ENSHEATHING GLIA AND CAUSES DOPAMINERGIC NEURON SYNAPSE LOSS"

### Sheet: Genotypes_fly strains
Figure	Panel	Abbrevation in panel	Full genotypes of flies
1	B'	Control no injury	w1118/y; UAS-mCD8-GFP/+ ; MZ0709-Gal4/+
	B'	Control injury	w1118 /y; UAS-mCD8-GFP/+ ; MZ0709-Gal4/+
	B''	Pink1KO-WS/y no injury	w1118 Pink1KO-WS/y; UAS-mCD8-GFP/+ ; MZ0709-Gal4/+
	B''	Pink1KO-WS/y injury	w1118 Pink1KO-WS/y; UAS-mCD8-GFP/+ ; MZ0709-Gal4/+
	C	Control no injury	w1118 /y; UAS-mCD8-GFP/+ ; MZ0709-Gal4/+
		Control with injury	w1118 /y; UAS-mCD8-GFP/+ ; MZ0709-Gal4/+
		Pink1KO-WS/y no injury	w1118 Pink1KO-WS/y; UAS-mCD8-GFP/+ ; MZ0709-Gal4/+
		Pink1KO-WS/y with injury	w1118 Pink1KO-WS/y; UAS-mCD8-GFP/+ ; MZ0709-Gal4/+
	D'	Control	w1118/y; UAS-mCD8-GFP/+ ; MZ0709-Gal4/+
	D'	Pink1KO-WS/y	w1118 Pink1KO-WS/y; UAS-mCD8-GFP/+ ; MZ0709-Gal4/+
	D''	;;Pink1RNAi	w1118 /y; UAS-mCD8-GFP/+ ; MZ0709-Gal4/UAS-Pink1RNAi
	D''	Pink1KO-WS/y;;UAS-Pink1	w1118 Pink1KO-WS/y; UAS-mCD8-GFP/+ ; MZ0709-Gal4/UAS-Pink1
	E	Control	w1118+/Y; UAS-mCD8-GFP/+ ; MZ0709-Gal4/+
		Pink1KO-WS/y	w1118 Pink1KO-WS/y; UAS-mCD8-GFP/+ ; MZ0709-Gal4/+
		;;UAS-Pink1RNAi	w1118 +/y; UAS-mCD8-GFP/+ ; MZ0709-Gal4/UAS-Pink1RNAi
		Pink1KO-WS/y ;; UAS-Pink1	w1118 Pink1KO-WS/y; UAS-mCD8-GFP/+ ; MZ0709-Gal4/UAS-Pink1
S1		MZ709-Gal4>UAS-HisTageGFP	w1118; + ; MZ0709-Gal4/UAS-HisTag-eGFP
2	A	Control	w1118 w+/y; + ; MZ0709-Gal4/+
		Pink1KO-WS/y	w1118 Pink1KO-WS/y; + ; MZ0709-Gal4/+
		;;Pink1RNAi	w1118 w+/y; + ; MZ0709-Gal4/UAS-Pink1RNAi
		Pink1KO-WS/y;;UAS-Pink1	w1118 Pink1KO-WS/y; + ; MZ0709-Gal4/UAS-Pink1
	B	Control	w1118 w+/y; + ; MZ0709-Gal4/+
		Pink1KO-WS/y	w1118 Pink1KO-WS/y; + ; MZ0709-Gal4/+
		;;Pink1RNAi	w1118 w+/y; + ; MZ0709-Gal4/UAS-Pink1RNAi
		Pink1KO-WS/y;;UAS-Pink1	w1118 Pink1KO-WS/y; + ; MZ0709-Gal4/UAS-Pink1
	C	Control	w1118 /y; + ; MZ0709-Gal4/+
		Pink1KO-WS/y	w1118 Pink1KO-WS/y; + ; MZ0709-Gal4/+
	C'	Pink1RNAi	w1118 /y; + ; MZ0709-Gal4/UAS-Pink1RNAi
	C''	Pink1KO-WS/y; >UAS-Pink1	w1118 Pink1KO-WS/y; + ; MZ0709-Gal4/UAS-Pink1
	D	Control	w1118 /y; + ; MZ0709-Gal4/+
		Pink1KO-WS/y	w1118 Pink1KO-WS/y; + ; MZ0709-Gal4/+
		Pink1RNAi	w1118 /y; + ; MZ0709-Gal4/UAS-Pink1RNAi
		Pink1KO-WS/y; >UAS-Pink1	w1118 Pink1KO-WS/y; + ; MZ0709-Gal4/UAS-Pink1
S2	A	Control	w1118 /y; + ; MZ0709-Gal4/+
	B	Pink1KO-WS/y	w1118 Pink1KO-WS/y; + ; MZ0709-Gal4/+
	C	Pink1RNAi	w1118 /y; + ; MZ0709-Gal4/UAS-Pink1RNAi
	D	Pink1KO-WS/y; >UAS-Pink1	w1118 Pink1KO-WS/y; + ; MZ0709-Gal4/UAS-Pink1
3	B	Ensheathing glia	;Gmr56-Gal4/+; UAS-HisTag-eGFP/+
		Ensheathing glia	;Gmr56-Gal4/+; UAS-HisTag-eGFP/+
		Neuron_S1	;+; UAS-HisTag-eGFP/nSyb-Gal4
		Neuron_S2	;+; UAS-HisTag-eGFP/nSyb-Gal4
		Neuron_S3	;+; UAS-HisTag-eGFP/nSyb-Gal4
	C	Control	w1118 /y;Gmr56-Gal4/+; UAS-HisTag-eGFP/+
		Pink1KO-WS/y	w1118 Pink1KO-WS/y; Gmr56-Gal4/+; UAS-HisTag-eGFP/+
	D	Pink1KO-WS/y	w1118 Pink1KO-WS/y; + ; MZ0709-Gal4/+
		Control	w1118 w+/y; + ; MZ0709-Gal4/+
		CG17660RNAi	w1118 Pink1KO-WS/y; UAS-CG17660RNAi/+ ; MZ0709-Gal4/+
		FizRNAi	w1118 Pink1KO-WS/y; UAS-FizRNAi/+ ; MZ0709-Gal4/+
		CG15011RNAi	w1118 Pink1KO-WS/y; + ; MZ0709-Gal4/CG15011RNAi
		CG17612RNAi	w1118 Pink1KO-WS/y; UAS-CG17612RNAi/+ ; MZ0709-Gal4/+
		PrpkRNAi	w1118 Pink1KO-WS/y; UAS-PrpkRNAi/+ ; MZ0709-Gal4/+
		LnpkRNAi	w1118 Pink1KO-WS/y; UAS-LnpkRNAi/ + ; MZ0709-Gal4/+
		PIG-BRNAi	w1118 Pink1KO-WS/y; + ; MZ0709-Gal4/UAS-PIG-BRNAi
		spagRNAi	w1118 Pink1KO-WS/y; + ; MZ0709-Gal4/UAS-spagRNAi
		RelRNAi	w1118 Pink1KO-WS/y; + ; MZ0709-Gal4/UAS-RelRNAi
		Atac1RNAi	w1118 Pink1KO-WS/y; UAS-Atac1RNAi/+ ; MZ0709-Gal4/+
		l(3)07882RNAi	w1118 Pink1KO-WS/y; + ; MZ0709-Gal4/UAS-l(3)07882RNAi
		PldRNAi	w1118 Pink1KO-WS/y; + ; MZ0709-Gal4/UAS-PldRNAi
		Rpp25RNAi	w1118 Pink1KO-WS/y; + ; MZ0709-Gal4/UAS-Rpp25RNAi
		ProcRNAi	w1118 Pink1KO-WS/y; + ; MZ0709-Gal4/UAS-ProcRNAi
		GMFRNAi	w1118 Pink1KO-WS/y;UAS-GMFRNAi/ + ; MZ0709-Gal4/+
		Atg7RNAi	w1118 Pink1KO-WS/y; + ; MZ0709-Gal4/UAS-Atg7RNAi
		Ada2aRNAi	w1118 Pink1KO-WS/y; UAS-Ada2aRNAi /+ ; MZ0709-Gal4/+
		RhauRNAi	w1118 Pink1KO-WS/y; UAS-RhauRNAi /+ ; MZ0709-Gal4/+
		CG12773RNAi	w1118 Pink1KO-WS/y; + ; MZ0709-Gal4/UAS-CG12773RNAi
		CG7627RNAi	w1118 Pink1KO-WS/y; + ; MZ0709-Gal4/UAS-CG7627RNAi
		DarkRNAi	w1118 Pink1KO-WS/y; + ; MZ0709-Gal4/UAS-DarkRNAi
		CG3703RNAi	w1118 Pink1KO-WS/y; + ; MZ0709-Gal4/UAS-CG3703RNAi
		NipP1RNAi	w1118 Pink1KO-WS/y; + ; MZ0709-Gal4/UAS-NipP1RNAi
		CG31370RNAi	w1118 Pink1KO-WS/y; UAS-CG31370RNAi /+ ; MZ0709-Gal4/+
		IrbpRNAi	w1118 Pink1KO-WS/y; UAS-IrbpRNAi /+ ; MZ0709-Gal4/+
		CG32532RNAi	w1118 Pink1KO-WS/y; + ; MZ0709-Gal4/UAS-hfwRNAi
		hfwRNAi	w1118 Pink1KO-WS/y; + ; MZ0709-Gal4/UAS-CG32532RNAi
		achiRNAi	w1118 Pink1KO-WS/y; + ; MZ0709-Gal4/UAS-achiRNAi
		TTLL6ARNAi	w1118 Pink1KO-WS/y; UAS-TTLL6ARNAi /+ ; MZ0709-Gal4/+
		UAS-Nos	w1118 Pink1KO-WS/y; + ; MZ0709-Gal4/UAS-NosRNAi
		NosRNAi	w1118 Pink1KO-WS/y; + ; MZ0709-Gal4/UAS-Nos
4	A	Control	w1118 w+/y; + ; MZ0709-Gal4/+
		Pink1KO-WS/y	w1118 Pink1KO-WS/y; + ; MZ0709-Gal4/+
		UAS-Vps35RNAi	w1118 Pink1KO-WS/y; UAS-Vps35RNAi/+ ; MZ0709-Gal4/+
		UAS-Vps13RNAi	w1118 Pink1KO-WS/y; UAS-Vps13RNAi/+ ; MZ0709-Gal4/+
	B	Control	w1118 w+/y; + ; MZ0709-Gal4/+
		Pink1KO-WS/y	w1118 Pink1KO-WS/y; + ; MZ0709-Gal4/+
		UAS-Vps35RNAi	w1118 Pink1KO-WS/y; UAS-Vps35RNAi/+ ; MZ0709-Gal4/+
		UAS-Vps13RNAi	w1118 Pink1KO-WS/y; UAS-Vps13RNAi/+ ; MZ0709-Gal4/+
	C	Control	w1118 /y; + ; MZ0709-Gal4/+
		Pink1KO-WS/y	w1118 Pink1KO-WS/y; + ; MZ0709-Gal4/+
		UAS-Vps13RNAi	w1118 Pink1KO-WS/y; UAS-Vps13RNAi/+ ; MZ0709-Gal4/+
	D	Control	w1118 /y; + ; MZ0709-Gal4/+
		Pink1KO-WS/y	w1118 Pink1KO-WS/y; + ; MZ0709-Gal4/+
		UAS-Vps13RNAi	w1118 Pink1KO-WS/y; UAS-Vps13RNAi/+ ; MZ0709-Gal4/+
S3	A	Control	w1118 /y; + ; MZ0709-Gal4/+
	B	Pink1KO-WS/y	w1118 Pink1KO-WS/y; + ; MZ0709-Gal4/+
	C	Pink1KO-WS/y;UAS-Vps13RNAi	w1118 Pink1KO-WS/y; UAS-Vps13RNAi/+ ; MZ0709-Gal4/+

### Sheet: Gblock_flies
Application	Name	Sequence
pUASTattB_His2AV-GFP	Gblock_His2AV-GFP	TGAATAGGGAATTGGGcAAacATGGCTGGCGGTAAAGCAGGCAAGGATTCGGGCAAGGCCAAGGCGAAGGCGGTATCGCGTTCCGCGCGCGCGGGTCTTCAGTTCCCCGTGGGTCGCATCCATCGTCATCTCAAGAGCCGCACTACGTCACATGGACGCGTCGGAGCCACTGCAGCCGTGTACTCCGCTGCCATATTGGAATACCTGACCGCCGAGGTCCTGGAGTTGGCAGGCAACGCATCGAAGGACTTGAAAGTGAAACGTATCACTCCTCGCCACTTACAGCTCGCCATTCGCGGAGACGAGGAGCTGGACAGCCTGATCAAGGCAACCATCGCTGGTGGCGGTGTCATTCCGCACATACACAAGTCGCTGATCGGCAAAAAGGAGGAAACGGTG…
