## Supplementary material for "PARKINSON’S DISEASE-ASSOCIATED *PINK1* LOSS DISRUPTS ENSHEATHING GLIA AND CAUSES DOPAMINERGIC NEURON SYNAPSE LOSS": Source Data 1

### Sheet: Figure 1 B-C
	Control	Control with injury	Pink1KO-WS/y	Pink1KO-WS/y with injury
	1.65647	2.60157	2.90458	2.50199
	0.886684	3.73828	0.874	1.29302
	1.29091	2.85337	2.30857	1.88852
	0.483347	3.73975	1.87825	2.43283
	0.982087	3.48017	1.141	1.42144
	0.723	0.961254	1.64696	0.674159
	1.08301	1.13963	1.199	0.907305
	1	1.36564	0.865988	0.72943
	0.836655	0.834665	0.79434	1.67481
	1.19106	0.742252	1.38792	1.65386
	0.904442	0.853264	1.17874	1.05957
	0.593415	1.67524	1.144	2.6625
	0.934904	2.51109	1.24884	2.68905
	0.824		2.65746	1.51275
	1.453		2.98897
	1.30615		2.77194
	1		2.394
	0.8704		2.28704
	1.48433		1.273
	0.33912		3.06776
	1.51665		1.2294
	0.822408		1.14678
	0.830497		0.98448
	1.27802		4.19362
	1.29191		3.26621
	0.417532		1.70756
	1

### Sheet: Figure 1 D-E
	Control	Pink1KO-WS/y	;;MZ709/UAS-Pink1RNAi	Pink1KO-WS/y ;;MZ709/UAS-Pink1
	0.723	1.144	1.026	0.951
	0.824	0.874	0.836	1.753
	1.453	2.28704	0.802	0.695
	1.30615	1.273	0.50633	0.957
	0.33912	1.141	0.59846	1.38
	1	1.199	0.42911	1.344
	1.48433	1.87825	0.43481	2.102
	0.886684	1.14678	0.814633	3.64128
	1.29091	0.98448	1.17003	1.98405
	0.822408	4.19362		1.99568
	0.830497	3.26621		3.40575
	1.19106	1.70756
	0.904442	1.38792
	0.417532	1.17874
	1.65647	2.90458
	1.29191	1.24884
	0.8704	2.394
	1	2.65746
	1.51665	2.30857
	0.483347	2.98897
	1	3.06776
	0.836655	1.64695
	1.27802	2.77194
	0.593415

### Sheet: Figure 2 A-B
	Pink1 KO-WS/y	Control	;;MZ709/UAS-Pink1RNAi	Pink1KO-WS/y ;;MZ709/UAS-Pink1
	0.405804	1.04576	0.835667	0.825601
	0.453823	1.20286	0.850882	0.95164
	0.626858	0.86207	0.64699	0.149279
	0.202206	1.3216	0.610554	0.924874
	0.710817	0.819991	0.4395	1.03418
	0.513559	0.747715	0.856822	0.909759
	0.706923	0.993954	0.40455	0.881114
	0.638414	1.17481	0.704646	1.0918
	0.661413	1.12701	0.829676	1.14498
	0.838407	1.09493	0.85511	1.01708
	0.534812	0.956562	0.794151	0.942928
		0.748629	0.614878	0.77033
		0.948021	0.446045
		0.956087	0.957827
			\

### Sheet: Figure 2 C-D
	Control	Pink1 KO-WS/y	;;MZ709/UAS-Pink1RNAi	Pink1KO-WS/y ;;MZ709/UAS-Pink1
	0.710766	0.701749	0.417764	1.1316
	1.25369	0.457041	0.912374	0.542341
	1.46419	0.245233	0.578241	1.23299
	0.634471	0.0388297	0.780221	0.471946
	1.40107	0.907237	0.223749	0.792987
	0.318359	0.129896	0.209806	0.42907
	1.04349	0.33696	0.833787	0.421994
	0.360977	0.185836	0.316985	1.35033
	1.49901	0.208894	0.101938	1.06816
	0.319878	0.441974	0.0260646	1.21838
	1.65708	0.224443	0.301146	1.0387
	1.27019	0.211172	0.190785	0.182297
	0.852527		0.735841	0.928577
	1.67849		0.149659	0.865363
				0.280897
				1.18394

### Sheet: Figure 3D
	Control	Pink1KO-WS/y	NiPp1RNAi	IrbpRNAi	ProcRNAi	hfwRNAi	PrpkRNAi	CG31370RNAi	achiRNAi	NosRNAi	UAS-Nos	Atg7RNAi	GMFRNAi	CG17660RNAi	FizRNAi	PIG-BRNAi	CG12773RNAi	spagRNAi	DarkRNAi	CG15011RNAi	I(3)07882RNAi	CG7627RNAi	Atac1RNAi	Ada2aRNAi	RelRNAi	CG32532RNAi	LnpkRNAi	Rpp25RNAi	CG17612RNAi	PldRNAi	TTLL6ARNAi	CG3703RNAi	RhauRNAi
	0.102383	0.704383	0.46424	0.08894	0.67332	0.253283	-0.387217	0.862283	-0.588517	-0.578843	-0.828043	-0.01674	-0.32965	0.58311	0.97211	-0.407664	-0.0450243	0.414076	0.0288757	0.205076	-0.150224	0.290992	0.215792	0.155493	0.0788286	-0.0500714	-0.348371	0.437129	0.527929	-0.0488714	-0.166217	0.174336	0.20024
	0.930083	-0.343317	-0.74136	-0.06826	-0.24088	-0.140817	0.385983	-0.480217	-0.422417	-0.589243	-0.506543	0.85931	0.65251	0.48611	1.27851	1.10688	0.0366757	0.165276	-0.596124	0.673576	0.439076	0.191993	0.0566925	0.168793	-0.134871	0.0499286	0.799629	0.487729	0.673329	-0.552671	-0.555217	0.512436	0.19804
	0.372983	-0.418917	0.41664	-0.11526	0.03382	-0.357917	0.0472833	-0.0790167	0.634483	-0.869243	-0.237943	0.07841	-0.04308	1.20031	0.06791	0.418676	-0.0800243	-0.107724	0.147376	0.923376	0.645276	-0.0607075	0.256292	0.316292	0.528729	-0.255571	1.13963	0.220529	0.800629	0.887529	-0.296917	-0.838194	0.49854
	0.210183	-0.551017	0.44974	-0.38646	0.47372	-0.564217	0.938483	0.0219833	-0.0490167	-0.0697429	-0.223243	0.47011	0.36561	0.94081		0.125776	0.376476	0.105876	0.522576	0.211876	0.224276	0.0373925	0.125693	0.184193	0.474629		0.255329	0.206529	1.28543	-0.129271	0.210783	0.363936	-0.22646
	-0.137917	-0.287417	-0.45386	0.10774		0.263283	1.14308	-0.439817	-0.377117	-1.15094	-0.408243	-0.34094	0.43611	1.06761		0.381676	0.534476	0.266076	-0.160524	0.756876		-0.0174075	0.784493	0.831592	0.685729		0.457129	0.0294286	0.0824286	-0.100271	-0.817117	0.032236	-0.24106
	0.270983	0.896283					0.921183	0.256183	-0.285717	-0.667643						0.298976	-0.135624	1.00388	0.363976					-0.420057	0.198829		1.23303		-0.118771	1.55663			0.24554
																											-0.166471
	1.30924	-0.31996
	2.17874	0.30474
	0.30194	0.05354
	0.67514	0.07534
	0.23864	-0.11366
	1.18294
	1.58892	0.32752
	1.45082	-0.23448
	1.42812	0.14992
	1.00022	-0.16838
	1.40412	-0.07458
	1.21312
	0.946483	-0.705117
	1.14998	0.489083
	0.502283	-0.287017
	1.08248	0.176683
	1.26928	0.461783
		-0.135417
	0.127657	1.02076
	0.589457	-0.702243
	0.597057	-0.304143
	-0.0633429	0.236657
	0.543157	-0.359943
	0.991157	0.281357
		-0.172443
	1.24001	-0.03178
	1.42951	-0.01421
	1.46851	0.04599
	1.33961
	0.75291	-0.00852429
	1.02151	-0.357254
	0.55401	-0.0708243
		0.591576
	1.75638	0.366076
	1.40788	-0.466024
	0.934176	-0.0550243
	0.904776
	0.496876
	1.53098
	1.28659	-0.0157075
	1.07769	0.619493
	0.975293	-0.355677
	0.952192	-0.248108
	0.606529	-0.176271
	0.835129	-0.404971
	-0.0146714	0.00272857
	1.64243	0.0113286
	0.0406286	0.537429
		0.440929
		-0.411171
	1.04264	-0.902324
	0.407436	0.603236
	-0.053964	-0.352864
	0.727936	-0.491564
	-0.221664	0.611036
	0.566536	1.02784
	-0.181764	-0.584764
	0.829836	0.006936
		0.516136
		-0.433664

### Sheet: Figure 4 A-B
	Control	Pink1 KO-WS/y	Pink1 KO-WS/y; UAS-Vps35RNAi/+; MZ709/+	Pink1 KO-WS/y;; MZ709/UAS-Vps13RNAi
	0.765554	0.303197	1.16619	1.20185
	1.19267	1.01113	1.06986	1.40484
	0.993998	0.980714	1.10019	1.19579
	0.843126	0.741718	0.796907	0.772303
	1.22787	0.517845	1.16431	0.399953
	1.27037	0.839709	1.13795	0.98238
	1.20155	0.873326	1.31385	0.912966
	0.868072	0.424147	1.02663	1.01127
	0.798146	0.653254	1.01459	0.427026
	0.838641	0.593836	1.09404	0.895666
	0.893245	0.267159	0.801062	1.05317
	0.858699	1.02444	1.38852	1.00563
	0.909353	0.706364	1.36515
	1.04614	0.808604	1.32981
	0.938964	0.775315	0.914149
	1.17398	0.689697	0.566646
	1.13827	0.887332	0.969505
	1.0649	0.36092	1.1548
	0.976442	0.891336

### Sheet: Figure 4 C-D
	Control	Pink1 KO-WS/y	Pink1 KO-WS/y;; MZ709/ UAS-Vps13RNAi
	0.782616	0.868054	0.691715
	1.12878	0.717094	1.08281
	0.379331	1.31928	1.22813
	1.70927	0.179741	0.885328
	1.45634	0.215365	0.729752
	1.15625	0.329991	0.936882
	0.997111	0.193056	1.23139
	0.800718	0.244468	0.527339
	1.04592	0.936972	1.43072
	0.525093	0.934186	1.28378
	1.36043	0.495429	1.09585
	0.591754	1.02671	1.1252
	1.52272	0.35962	1.1252
	1.1063	0.927456	1.13863
	1.30344	1.16286	1.25958
	0.568895	0.361391	0.659994
	0.898425	0.592132	0.488782
	1.15116	0.838619	1.13664
	0.971783	0.448305	0.824512
	1.29048	0.70607	1.34587
	1.14702	1.01959	0.610864
	0.873323	1.10375	1.1226
	1.08336	0.591421
	0.605815	0.913311
		0.270512
		0.479316
		0.520056
		0.508505
		0.847243
